# NOC1 is a Direct MYC Target, and Its Protein Interactome Dissects Its Activity in Controlling Nucleolar Function

**DOI:** 10.1101/2023.09.12.557489

**Authors:** Valeria Manara, Marco Radoani, Romina Belli, Daniele Peroni, Francesca Destefanis, Luca Angheben, Gabriele Tome, Toma Tebaldi, Paola Bellosta

**Affiliations:** Department of Computational, Cellular, Integrative Biology CIBIO, University of Trento 38123, TN, Italy; Evolutionary Biology CSIC Universitat Pompeu Fabra, 08003 Barcelona, Spain; Department of Internal Medicine, Yale School of Medicine, 06520, New Haven, CT, USA; Department of Medicine, NYU Langone Medical Center, 10016 New York, USA

**Keywords:** NOC1, MYC, E-box, nucleolus, Mass Spectrometry, Interactome

## Abstract

The nucleolus is a subnuclear compartment critical in ribosome biogenesis and cellular stress responses. These mechanisms are governed by a complex interplay of proteins, including NOC1, a member of the NOC family of nucleolar proteins responsible for controlling rRNA processing and ribosomal maturation. This study reveals a novel relationship between NOC1 and MYC transcription factor, known for its crucial role in controlling ribosomal biogenesis, cell growth, and proliferation. Here, we demonstrate that NOC1 functions as a direct target of MYC, as it is transcriptionally induced through a functional MYC-binding E-box sequence in the NOC1 promoter region. Furthermore, protein interactome analysis reveals that NOC1-complex includes the nucleolar proteins NOC2 and NOC3 and other nucleolar components such as Nucleostemin1 Ns1 transporters of ribosomal subunits and components involved in rRNA processing and maturation. In response to MYC, NOC1 expression and localization within the nucleolus significantly increase, suggesting a direct functional link between MYC activity and NOC1 function. Notably, NOC1 over-expression leads to the formation of large nuclear granules and enlarged nucleoli, which co-localize with nucleolar fibrillarin and Ns1. Additionally, we demonstrate that NOC1 expression is necessary for Ns1 nucleolar localization, suggesting a role for NOC1 in maintaining nucleolar structure. Finally, the co-expression of NOC1 and MYC enhances the formation of abnormal structures formed by NOC1 within the nucleolus, outlining another aspect of NOC1 and MYC cooperation in nucleolar dynamics.

This study also reveals an enrichment with NOC1 with few proteins involved in RNA processing, modification, and splicing. Moreover, proteins such as Ythdc1, Flacc, and splenito are known to mediate N6-methyladenosine (m6A) methylation of mRNAs in nuclear export, revealing NOC1’s potential involvement in coordinating RNA splicing and nuclear mRNA export.

In summary, we uncovered novel roles for NOC1 in nucleolar homeostasis and established its direct connection with MYC in the network governing nucleolar structure and function. These findings also highlight NOC1’s interaction with proteins relevant to specific RNA functions, suggesting a broader role in addition to its control of nucleolar homeostasis and providing new insight that can be further investigated.
