## Supplementary material for "NOC1 is a Direct MYC Target, and Its Protein Interactome Dissects Its Activity in Controlling Nucleolar Function": List Cluster 1

### Sheet: string_protein_annotations_Clus
#node	domain_summary_url	other_names_and_aliases	identifier	annotation
Aatf	Protein Aatf; Apoptosis antagonizing transcription factor (Aatf) encodes a transcription factor that is a target of the kinases encoded by tefu and lok. It is involved in the control of the cell cycle, DNA damage response, and regulation of apoptosis.	33943,AAF52427.1,AATF_DROME,AY071275,Aatf,Aatf-PA,Apoptosis antagonizing transcription factor,CG11188,CG11188-RA,Dmel_CG11188,FBgn0031851,FBpp0078929,FBtr0079299,NM_135222,NM_135222.3,NP_609066,NP_609066.1,Protein AATF/BFR2,Protein Aatf,Q9VM95,UPI000007996B,dme:Dmel_CG11188	7227.FBpp0078929	https://smart.embl.de/smart/DDvec.cgi?smart=488:Pfam_AATF-Che1(210|337)+Pfam_TRAUB(405|487)+
CG10055	Protein SHQ1 homolog; Required for the quantitative accumulation of H/ACA ribonucleoproteins (RNPs).	40862,AAF54051.1,AY118875,B5RIW4,BT044238,CG10055,CG10055-PA,CG10055-RA,Dmel_CG10055,FBgn0037482,FBpp0081123,FBtr0081605,NM_141446,NM_141446.2,NP_649703,NP_649703.1,Protein SHQ1,Protein SHQ1 homolog,Q8MSE2,Q9VI74,SHQ1_DROME,UPI000007E50E,Uncharacterized protein,dme:Dmel_CG10055	7227.FBpp0081123	https://smart.embl.de/smart/DDvec.cgi?smart=608:Pfam_SHQ1(279|464)+
CG1234	Nucleolar complex protein 3 homolog; Chromatin binding.	40870,AAF54043.1,AY051854,CG1234,CG1234-PA,CG1234-RA,Dmel_CG1234,FBgn0037489,FBpp0081117,FBtr0081599,NM_141453,NM_141453.5,NOC3 protein homolog,NOC3-like protein,NOC3L_DROME,NP_649710,NP_649710.1,Nucleolar complex protein 3,Nucleolar complex protein 3 homolog,Q9VI82,UPI000007D4CF,Uncharacterized protein,dme:Dmel_CG1234	7227.FBpp0081117	https://smart.embl.de/smart/DDvec.cgi?smart=822:Pfam_NOC3p(233|330)+Pfam_CBF(573|727)+
CG13096	Ribosomal L1 domain-containing protein CG13096; RNA binding. It is involved in the biological process described with: maturation of LSU-rRNA; Belongs to the universal ribosomal protein uL1 family. Highly divergent.	34183,7227.FBpp0079306,AAF52687.1,AHN54271.1,AY069795,BT132975,CG13096,CG13096-PA,CG13096-PB,CG13096-RA,Dmel_CG13096,FBgn0032050,FBpp0079306,FBpp0310071,FBtr0079698,FBtr0343426,H0RNN8,NM_001298828,NM_001298828.1,NM_135392,NM_135392.5,NP_001285757,NP_001285757.1,NP_609236,NP_609236.2,Q8T9F1,Q9VLK2,Ribosomal L1 domain-containing protein CG13096,Ribosome biogenesis protein UTP30,UPI000007F124,Unchar…	7227.FBpp0310071	https://smart.embl.de/smart/DDvec.cgi?smart=681:Pfam_Ribosomal_L1(257|503)+
CG1785	Ribosome biogenesis protein NOP53; May play a role in ribosome biogenesis, being required for integration of the 5S RNP into the ribosomal large subunit. Belongs to the NOP53 family.	31810,AAF46409.1,AY051518,CG1785,CG1785-PA,CG1785-RA,Dmel_CG1785,FBgn0030061,FBpp0071193,FBtr0071250,NM_132274,NM_132274.3,NOP53_DROME,NP_572502,NP_572502.1,Nucleolar protein 53,Q9W3C2,Ribosome biogenesis protein NOP53,UPI0000124D43,Uncharacterized protein,dme:Dmel_CG1785	7227.FBpp0071193	https://smart.embl.de/smart/DDvec.cgi?smart=478:Pfam_Nop53(14|422)+
CG2691	RRP12-like protein; It is involved in the biological process described with: rRNA processing.	32320,7227.FBpp0073679,AAF48296.2,AHN59688.1,AY051753,C5WLN0,C9QPD2,CG2691,CG2691-PA,CG2691-PB,CG2691-RA,Dmel_CG2691,FBgn0030504,FBpp0073679,FBpp0309168,FBtr0073848,FBtr0340191,NM_001298289,NM_001298289.1,NM_132678,NM_132678.3,NP_001285218,NP_001285218.1,NP_572906,NP_572906.2,Q960Z7,Q9VYA7,RRP12-like protein,RRP12_DROME,Ribosomal RNA-processing protein 12,UPI00000814F0,Uncharacterized protein, is…	7227.FBpp0309168	https://smart.embl.de/smart/DDvec.cgi?smart=1384:Pfam_NUC173(502|700)+
CG3817	RRP15-like protein; It is involved in the biological process described with: maturation of 5.8S rRNA; maturation of LSU-rRNA; Belongs to the RRP15 family.	41805,AAF55114.1,AY060356,B5RJG4,CG3817,CG3817-PA,CG3817-RA,Dmel_CG3817,FBgn0038275,FBpp0082462,FBtr0083003,NM_142148,NM_142148.4,NP_650405,NP_650405.2,Q95T28,Q9VFE6,RRP15-like protein,RRP15_DROME,UPI000008270C,Uncharacterized protein,dme:Dmel_CG3817	7227.FBpp0082462	https://smart.embl.de/smart/DDvec.cgi?smart=276:Pfam_Rrp15p(42|198)+
CG5645	Protein KRI1 homolog; It is involved in the biological process described with: endonucleolytic cleavage in ITS1 to separate SSU-rRNA from 5.8S rRNA and LSU-rRNA from tricistronic rRNA transcript (SSU-rRNA, 5.8S rRNA, LSU-rRNA); Belongs to the KRI1 family.	39382,AAF49956.1,AY061053,CG5645,CG5645-PA,CG5645-RA,Dmel_CG5645,FBgn0036254,FBpp0075756,FBtr0076024,KRI1_DROME,NM_140293,NM_140293.3,NP_648550,NP_648550.1,Protein KRI1,Protein KRI1 homolog,Q9VTU0,UPI000007633B,Uncharacterized protein,dme:Dmel_CG5645	7227.FBpp0075756	https://smart.embl.de/smart/DDvec.cgi?smart=855:Pfam_Kri1(329|423)+Pfam_Kri1_C(499|587)+
CG6712	Probable ribosome production factor 1; May be required for ribosome biogenesis.	34631,AAF53162.1,AY051683,CG6712,CG6712-PA,CG6712-RA,Dmel_CG6712,FBgn0032408,FBpp0079946,FBtr0080364,NM_058131,NM_058131.5,NP_477479,NP_477479.1,Probable ribosome production factor 1,Q9VKB4,RPF1_DROME,Ribosome biogenesis protein RPF1,Ribosome production factor 1,UPI000007D25B,Uncharacterized protein,dme:Dmel_CG6712	7227.FBpp0079946	https://smart.embl.de/smart/DDvec.cgi?smart=394:Brix(188|363)+
CG6724	Ribosome biogenesis protein WDR12 homolog; Required for maturation of ribosomal RNAs and formation of the large ribosomal subunit; Belongs to the WD repeat WDR12/YTM1 family.	34488,AAF53009.1,AGB92898.1,AY118871,CG6724,CG6724-PA,CG6724-PB,CG6724-RA,Dmel_CG6724,FBgn0032298,FBpp0079780,FBpp0305675,FBtr0080191,FBtr0333491,M9PB96,NM_001273434,NM_001273434.1,NM_135608,NM_135608.3,NP_001260363,NP_001260363.1,NP_609452,NP_609452.1,Q9VKQ3,Ribosome biogenesis protein,Ribosome biogenesis protein WDR12 homolog,UPI000007A6FC,UPI00029411DF,Uncharacterized protein, isoform A,WDR12_…	7227.FBpp0079780	https://smart.embl.de/smart/DDvec.cgi?smart=420:Pfam_NLE(10|75)+WD40(96|132)+WD40(134|176)+WD40(183|222)+WD40(241|279)+WD40(281|320)+WD40(326|366)+WD40(370|408)+
CG7839	IP14658p; It is involved in the biological process described with: ribosome biogenesis.	39240,AAF50106.3,BT023839,CG7839,CG7839-PA,CG7839-RA,DmelCG7839,Dmel_CG7839,FBgn0036124,FBpp0075937,FBtr0076207,IP14658p,NM_140174,NM_140174.5,NP_648431,NP_648431.3,Noc1,Q8MSS0,Q9NHZ0,Q9VTE6,Q9VTE6_DROME,Ribosome biogenesis protein MAK21,UPI00001E1A48,Uncharacterized protein,anon-EST:fe2H6,dme:Dmel_CG7839	7227.FBpp0075937	https://smart.embl.de/smart/DDvec.cgi?smart=1174:Pfam_CBF(582|801)+
CG8611	Probable ATP-dependent RNA helicase CG8611; Probable ATP-dependent RNA helicase.	3.6.4.13,32725,AAF48727.2,AAO41693.1,AF145609,AHN59842.1,ATP-dependent RNA helicase DDX31/DBP7,CG8611,CG8611-PA,CG8611-PB,CG8611-PC,CG8611-RA,CG8611-RB,Dmel_CG8611,E8NHB2,EC 3.6.4.13,FBgn0027602,FBpp0074213,FBpp0074214,FBpp0309483,FBtr0074439,FBtr0074440,FBtr0340619,NM_001298443,NM_001298443.1,NM_132986,NM_132986.5,NM_176749,NM_176749.2,NP_001285372,NP_001285372.1,NP_573214,NP_573214.1,NP_788922,…	7227.FBpp0074214	https://smart.embl.de/smart/DDvec.cgi?smart=975:DEXDc(347|562)+HELICc(645|749)+DUF4217(804|869)+
CG9246	Nucleolar complex protein 2 homolog; Histone binding; repressing transcription factor binding; transcription corepressor activity. It is involved in the biological process described with: negative regulation of transcription by RNA polymerase II; ribosomal large subunit biogenesis; negative regulation of histone acetylation.	35386,AAF53971.1,AY061505,CG9246,CG9246-PA,CG9246-RA,Dmel_CG9246,FBgn0032925,FBpp0081001,FBtr0081472,NM_136251,NM_136251.4,NOC2L_DROME,NP_610095,NP_610095.1,Nucleolar complex protein 2,Nucleolar complex protein 2 homolog,Protein NOC2 homolog,Q9VIF0,UPI0000000E67,Uncharacterized protein,dme:Dmel_CG9246	7227.FBpp0081001	https://smart.embl.de/smart/DDvec.cgi?smart=766:Pfam_Noc2(344|641)+
CG9286	Protein BCCIP homolog; Protein kinase regulator activity; tubulin binding; kinase regulator activity; Belongs to the BCP1 family.	41690,AAF54990.2,AY069286,BCCIP_DROME,CG9286,CG9286-PA,CG9286-RA,Dmel_CG9286,FBgn0038183,FBpp0082298,FBtr0082830,NM_142060,NM_142060.4,NP_650317,NP_650317.3,Protein BCCIP homolog,Protein BCP1,Q8T9H9,Q9VFR0,UPI000000758F,Uncharacterized protein,dme:Dmel_CG9286	7227.FBpp0082298	https://smart.embl.de/smart/DDvec.cgi?smart=297:Pfam_BCIP(42|238)+
Fib	rRNA 2'-O-methyltransferase fibrillarin; S-adenosyl-L-methionine-dependent methyltransferase that has the ability to methylate both RNAs and proteins. Involved in pre-rRNA processing. Utilizes the methyl donor S-adenosyl-L-methionine to catalyze the site-specific 2'-hydroxyl methylation of ribose moieties in pre-ribosomal RNA. Site specificity is provided by a guide RNA that base pairs with the s…	2.1.1.-,37662,AAF46950.1,BT001738,BT125830,CAA28903.1,CG9888,CG9888-RA,Dmel_CG9888,E4NKN3,EC 2.1.1.-,FBRL_DROME,FBgn0003062,FBpp0071892,FBtr0071982,Fib,Fib-PA,Fibrillarin,Histone-glutamine methyltransferase,NM_079093,NM_079093.4,NP_523817,NP_523817.1,Q24348,Q8IGK5,Q9W1V3,RRNA 2'-O-methyltransferase fibrillarin,UPI0000077F48,dme:Dmel_CG9888,rRNA 2'-O-methyltransferase fibrillarin	7227.FBpp0071892	https://smart.embl.de/smart/DDvec.cgi?smart=344:Fibrillarin(113|340)+
Fkbp39	39 kDa FK506-binding nuclear protein; PPIases accelerate the folding of proteins. May function in a signal transduction cascade during early development.	39 kDa FK506-binding nuclear protein,41860,4CA9,5.2.1.8,AAF55171.2,AY094814,CG6226,Dmel_CG6226,EC 5.2.1.8,FBgn0013269,FBpp0082574,FBtr0083120,FK506-binding nuclear protein,FK506-binding protein 39kD,FK506-bp1,FKB39_DROME,FKBP39,Fkbp39,Fkbp39-PA,NM_079640,NM_079640.3,NP_524364,NP_524364.2,P54397,PPIase,Peptidyl-prolyl cis-trans isomerase,Q9VF88,Rotamase,UPI000000118B,Z46894,dme:Dmel_CG6226	7227.FBpp0082574	https://smart.embl.de/smart/DDvec.cgi?smart=357:Pfam_FKBP_C(262|354)+
LTV1	Protein LTV1 homolog; LTV1 ribosome biogenesis factor (LTV1) encodes a protein involved in pre-rRNA processing that is required for the proper biogenesis of the 40S ribosome. LTV1 product is a direct transcriptional target of Myc, thus it is critical for cell growth and survival.	36146,7227.FBpp0087340,A0A0B4LF59,AAF58742.1,AF132172,AHN56098.1,CG7686,CG7686-RA,Dmel_CG7686,FBgn0027525,FBpp0087340,FBpp0308558,FBtr0088245,FBtr0339475,LTV1,LTV1 ribosome biogenesis factor, isoform B,LTV1-PA,LTV1-PB,LTV1_DROME,Low temperature viability protein 1,NM_001299371,NM_001299371.1,NM_136776,NM_136776.4,NP_001286300,NP_001286300.1,NP_610620,NP_610620.1,Protein LTV1,Protein LTV1 homolog,…	7227.FBpp0308558	https://smart.embl.de/smart/DDvec.cgi?smart=493:Pfam_LTV(10|462)+
Mybbp1A	Myb-binding protein 1A; Has a role in rRNA biogenesis, cell proliferation and tissue growth by contributing to the localization of nclb to the nucleolus. Belongs to the MYBBP1A family.	2.7.7.7,31010,AAF45532.1,AY119580,BT021267,BT150288,CG6189,CG6189-RA,DNA polymerase phi,Dmel_CG6189,EC 2.7.7.7,FBgn0001341,FBpp0070114,FBtr0070119,MBB1A_DROME,MYB binding protein 1a,Myb-binding protein 1A,Mybbp1A,Mybbp1A-PA,NM_057245,NM_057245.3,NP_476593,NP_476593.2,O77426,Q24034,Q5BIF7,Q8MRJ3,Q9W5E4,UPI000007C482,dme:Dmel_CG6189,l(1)Bi	7227.FBpp0070114	https://smart.embl.de/smart/DDvec.cgi?smart=1133:Pfam_DNA_pol_phi(115|854)+
Mys45A	Protein SDA1 homolog; Required for 60S pre-ribosomal subunits export to the cytoplasm; Belongs to the SDA1 family.	35925,AAF58986.2,AF173549,AY070560,CG8070,Dmel_CG8070,FBgn0033379,FBpp0087709,FBtr0088628,Mys45A,Mys45A-PA,Mystery 45A,Mystery protein 45A,NM_136611,NM_136611.4,NP_610455,NP_610455.1,Protein SDA1,Protein SDA1 homolog,Q7KKH3,SDA1_DROME,UPI00000766BD,dme:Dmel_CG8070	7227.FBpp0087709	https://smart.embl.de/smart/DDvec.cgi?smart=712:Pfam_NUC130_3NT(62|113)+Pfam_SDA1(409|711)+
Nnp-1	Ribosomal RNA processing protein 1 homolog; May be involved in the generation of 28S rRNA; Belongs to the RRP1 family.	44391,AAF53287.1,BT015271,CG12396,CG12396-RA,Dmel_CG12396,FBgn0022069,FBpp0080052,FBtr0080473,NM_143719,NM_143719.3,NNP-1 homolog,NP_651976,NP_651976.1,Nnp-1,Nnp-1-PA,Q6AWH7,Q9VJZ7,RRP1-like protein,RRP1L_DROME,Ribosomal RNA processing protein 1 homolog,Ribosomal RNA-processing protein 1,UPI000012462B,dme:Dmel_CG12396	7227.FBpp0080052	https://smart.embl.de/smart/DDvec.cgi?smart=687:Pfam_Nop52(41|248)+
Non1	Nucleolar GTP-binding protein 1; Involved in the biogenesis of the 60S ribosomal subunit (By similarity). Required for normal assembly of the mitotic spindle. May be involved in both centrosome-dependent and centrosome-independent spindle assembly programs. Belongs to the TRAFAC class OBG-HflX-like GTPase superfamily. OBG GTPase family. NOG subfamily.	35963,7227.FBpp0087637,A0A0B4LEY9,A0AVV0,AAF58945.1,AF181654,AHN56045.1,C5WLT8,CG8801,CG8801-RA,Dmel_CG8801,FBgn0028473,FBpp0087637,FBpp0289874,FBtr0088554,FBtr0300649,NM_001299318,NM_001299318.1,NM_136640,NM_136640.5,NOG1_DROME,NP_001286247,NP_001286247.1,NP_610484,NP_610484.1,Non1,Non1-PA,Non1-PB,Novel nucleolar protein 1,Novel nucleolar protein 1, isoform B,Nucleolar GTP-binding protein,Nucleo…	7227.FBpp0289874	https://smart.embl.de/smart/DDvec.cgi?smart=652:Pfam_MMR_HSR1(170|290)+Pfam_NOGCT(397|448)+
Non3	Ribosome production factor 2 homolog; Required for normal assembly of the mitotic spindle. May be involved in both centrosome-dependent and centrosome-independent spindle assembly programs; Belongs to the RPF2 family.	42183,AAF55514.2,AY058248,B5RJN7,Brix domain-containing protein 1 homolog,CG7993,CG7993-RA,Dmel_CG7993,FBgn0038585,FBpp0082984,FBtr0083562,NM_142437,NM_142437.3,NP_650694,NP_650694.2,Non3,Non3-PA,Novel nucleolar protein 3,Q95U84,Q9VEB3,RPF2_DROME,Ribosome biogenesis protein RPF2 homolog,Ribosome production factor 2,Ribosome production factor 2 homolog,UPI00000075C1,dme:Dmel_CG7993	7227.FBpp0082984	https://smart.embl.de/smart/DDvec.cgi?smart=320:Brix(33|228)+
Ns1	Guanine nucleotide-binding protein-like 3 homolog; Nucleostemin 1 (Ns1) encodes a GTPase that is enriched in the peripheral granular components of nucleoli of most larval and adult cells. It is required for nucleolar release of the large ribosomal subunit. Depletion of the Ns1 product reduces viability of midgut imaginal island cells and ribosome abundance in polyploid cells; Belongs to the TRAFA…	42060,A4V308,AAF55384.3,AY118455,B6IDZ0,BT050580,CG3983,CG3983-RA,Dmel_CG3983,FBgn0038473,FBpp0082867,FBtr0083426,GNL3_DROME,NM_169742,NM_169742.3,NP_732199,NP_732199.2,Ns1,Ns1-PA,Nuclear GTP-binding protein,Nucleostemin 1,Nucleostemin homolog,Q8MT06,Q9VEN7,UPI00000075B5,dme:Dmel_CG3983	7227.FBpp0082867	https://smart.embl.de/smart/DDvec.cgi?smart=581:Pfam_GN3L_Grn1(17|93)+Pfam_MMR_HSR1(269|398)+
Sas10	Something about silencing 10 (Sas10) encodes a protein belonging to the SAS10 family. It might be a substrate of the RNA deaminase encoded by Adar, which shows an adenosine to inosine (A-to-I) deaminase activity in pre-mRNA transcripts. The noncoding strand of the adjacent gene, Rnp4F, reads through to form a duplex with Sas10 transcripts at their 3'-end to target both transcripts for promiscuous…	31447,AAG22407.2,AY047575,CG4202,CG4202-RA,Dmel_CG4202,FBgn0029755,FBpp0070719,FBtr0070751,NM_131987,NM_131987.4,NP_572215,NP_572215.1,Q961T6,Q9I7W5,SAS10_DROME,Sas10,Sas10-PA,Something about silencing 10,Something about silencing protein 10,U3 small nucleolar RNA-associated protein 3,UPI000007C1E5,dme:Dmel_CG4202	7227.FBpp0070719	https://smart.embl.de/smart/DDvec.cgi?smart=428:Pfam_Sas10_Utp3(190|270)+Pfam_Sas10(353|426)+
Tsr1	Pre-rRNA-processing protein TSR1 homolog; Required during maturation of the 40S ribosomal subunit in the nucleolus; Belongs to the TRAFAC class translation factor GTPase superfamily. Bms1-like GTPase family. TSR1 subfamily.	40360,AAF51709.1,AY058591,B5RIG8,BT003192,BT044092,CG7338,CG7338-RA,Dmel_CG7338,FBgn0037073,FBpp0077998,FBtr0078342,NM_141047,NM_141047.4,NP_649304,NP_649304.1,Pre-rRNA-processing protein TSR1,Pre-rRNA-processing protein TSR1 homolog,Q86PD4,Q95TR7,Q9VP47,TSR1_DROME,Tsr1,Tsr1 ribosome assembly factor,Tsr1-PA,UPI000007C081,dme:Dmel_CG7338	7227.FBpp0077998	https://smart.embl.de/smart/DDvec.cgi?smart=814:AARP2CN(235|317)+DUF663(492|779)+
g	AP-3 complex subunit delta; Garnet (g) encodes a protein that forms the Adaptor protein 3 (AP-3) complex together with the other subunits encoded by or, rb and cm. These complexes select cargo for inclusion into vesicles for transport within the cell. AP-3 delivers protein cargo to a number of specialized organelles including pigment granules, late endosomes, lysosomes and synaptic vesicles. AP-3…	44819,AGB95370.1,AGB95371.1,AP-3 complex subunit delta,AP3D_DROME,CG10986,CG10986-RB,D3DMP9,D6W4T4,Delta adaptin subunit of AP-3,Delta-adaptin,Dmel_CG10986,FBgn0001087,FBpp0073673,FBpp0304098,FBpp0304099,FBtr0073842,FBtr0331709,FBtr0331710,G,Garnet protein,Garnet, isoform B,M9PHJ5,M9PJM7,NM_001272599,NM_001272599.1,NM_001272600,NM_001272600.1,NM_080046.3,NP_001259528,NP_001259528.1,NP_001259529,N…	7227.FBpp0073673	https://smart.embl.de/smart/DDvec.cgi?smart=1034:Pfam_Cnd1(130|289)+BLVR(686|840)+
kz	Probable ATP-dependent RNA helicase kurz; Helicase activity; RNA binding; ATP binding. It is involved in the biological process described with: maturation of SSU-rRNA from tricistronic rRNA transcript (SSU-rRNA, 5.8S rRNA, LSU-rRNA).	3.6.4.13,31205,AAF45757.1,AHN59286.1,ATP-dependent RNA helicase DHX37/DHR1,CAA15706.1,CAB55570.1,CG3228,CG3228-RA,Dmel_CG3228,EC 3.6.4.13,FBgn0001330,FBpp0070403,FBpp0309621,FBtr0070419,FBtr0342769,KZ_DROME,Kurz, isoform B,Kz,NM_001297886,NM_001297886.1,NM_057243,NM_057243.4,NP_001284815,NP_001284815.1,NP_476591,NP_476591.1,O46072,Probable ATP-dependent RNA helicase kurz,Q6NR37,Q9NFN0,UPI0000124A…	7227.FBpp0070403	https://smart.embl.de/smart/DDvec.cgi?smart=1192:DEXDc(258|449)+HELICc(606|705)+HA2(766|877)+Pfam_OB_NTP_bind(946|1041)+
l(3)07882	Nucleolar protein 14 homolog; Involved in nucleolar processing of pre-18S ribosomal RNA. Has a role in the nuclear export of 40S pre-ribosomal subunit to the cytoplasm (By similarity).	46201,7227.FBpp0082928,A0A126GUW2,AAF55429.2,ALI30583.1,AY119589,CG5824,Dmel_CG5824,FBgn0010926,FBpp0082928,FBpp0312516,FBtr0083504,FBtr0347218,L(3)07882,Lethal (3) 07882, isoform B,NM_001316506,NM_001316506.1,NM_143783,NM_143783.3,NOP14_DROME,NP_001303435,NP_001303435.1,NP_652040,NP_652040.2,Nucleolar complex protein 14 homolog,Nucleolar protein 14,Nucleolar protein 14 homolog,Q9VEJ2,UPI00000816…	7227.FBpp0312516	https://smart.embl.de/smart/DDvec.cgi?smart=852:Pfam_Nop14(29|839)+
mbm	Mushroom body miniature (mbm) encodes a zinc finger containing protein that localizes in the nucleolus. It plays a role in ribosome biogenesis.	33194,AAF51521.1,AY069307,CG11604,CG11604-RA,Dmel_CG11604,FBgn0086912,FBpp0077798,FBtr0078139,MBM_DROME,Mbm,Mushroom body miniature,NM_134667,NM_134667.5,NP_608511,NP_608511.1,Protein mushroom body miniature,Q9VPM5,UPI000007B25B,dme:Dmel_CG11604,mbm,mbm-PA	7227.FBpp0077798	https://smart.embl.de/smart/DDvec.cgi?smart=539:ZnF_C2HC(353|369)+ZnF_C2HC(370|386)+
nclb	Periodic tryptophan protein 1 homolog; Chromatin-associated factor that regulates transcription. Regulates Pol I-mediated rRNA biogenesis and, probably, Pol III-mediated transcription. Regulates the localization to the nucleolus of Cdk7, a regulator of the Pol I- elongation factor TFIIH. Acts as regulator of cell proliferation and tissue growth as part of the TORC1 and Myc signaling pathway in re…	36150,A1Z8D0,AAF58738.1,AY075465,B5X0K1,BT044570,CG6751,CG6751-RA,Dmel_CG6751,FBgn0263510,FBpp0087323,FBtr0088228,NM_136779,NM_136779.4,NP_610623,NP_610623.1,Nclb,No child left behind,PWP1,PWP1_DROME,Periodic tryptophan protein 1,Periodic tryptophan protein 1 homolog,Protein no child left behind,Q8SY06,UPI0000079BF3,dme:Dmel_CG6751,dpwp1,nclb,nclb-PA	7227.FBpp0087323	https://smart.embl.de/smart/DDvec.cgi?smart=459:WD40(155|205)+WD40(223|263)+WD40(266|306)+WD40(313|352)+WD40(356|396)+
peng	Protein penguin; mRNA binding. It is involved in the biological process described with: regulation of translation; apposition of dorsal and ventral imaginal disc-derived wing surfaces.	33112,AAC28403.1,AAF50828.1,AF132165,CG1685,CG1685-RA,Dmel_CG1685,FBgn0015527,FBpp0076918,FBtr0077223,NM_078705,NM_078705.3,NP_523429,NP_523429.1,O61345,PENG_DROME,Peng,Penguin,Protein penguin,Pumilio homology domain family member 6,Q9VRH2,UPI0000124D31,dme:Dmel_CG1685,pen,peng,peng-PA	7227.FBpp0076918	https://smart.embl.de/smart/DDvec.cgi?smart=737:Pumilio(167|202)+Pumilio(203|238)+Pumilio(388|425)+Pumilio(426|457)+
pit	Probable ATP-dependent RNA helicase pitchoune; Probable RNA-dependent helicase. Functions in cell growth and proliferation. May have a role in ribosome biogenesis and, consequently, in protein biosynthesis.	3.6.4.13,42595,7227.FBpp0083572,A0A0B4LHF7,A4V384,AAF55951.2,AAN13900.2,AHN57458.1,ATP-dependent RNA helicase DDX18/HAS1,AY071402,AY119620,CG6375,CG6375-RA,CG6375-RB,DDX18_DROME,Dmel_CG6375,EC 3.6.4.13,FBgn0266581,FBpp0083572,FBpp0083573,FBpp0312062,FBtr0084174,FBtr0084175,FBtr0346345,NM_001300530,NM_001300530.1,NM_079722,NM_079722.4,NM_169991,NM_169991.2,NP_001287459,NP_001287459.1,NP_524446,NP_…	7227.FBpp0312062	https://smart.embl.de/smart/DDvec.cgi?smart=680:DEXDc(206|411)+HELICc(447|528)+DUF4217(568|631)+
ppan	Protein Peter pan; Required for initiation of larval growth and normal mitotic growth but is not absolutely required for general biosynthesis or DNA replication. Required for progression of normal oogenesis and maturation of some imaginal tissues into adult structures.	42502,AAF55851.1,AF102805,CG5786,Dmel_CG5786,FBgn0010770,FBpp0083415,FBtr0084012,NM_057631,NM_057631.6,NP_476979,NP_476979.1,O97133,PPAN_DROME,Peter pan,Ppan,Protein Peter pan,Q5BIK3,Q9VDE5,Ribosome biogenesis protein SSF1/2,UPI0000083702,dme:Dmel_CG5786,ppan,ppan-PA	7227.FBpp0083415	https://smart.embl.de/smart/DDvec.cgi?smart=460:Brix(31|284)+
swm	Zinc finger protein swm; Negatively regulates Hedgehog (hh) protein signal in wing development. Regulates neural-specific glycosylation by binding to FucTA mRNA and facilitating its nuclear export in neural cells.	35235,AAF53812.1,AAN11045.1,ABV58369.1,ABV58370.1,AGB93121.1,AGB93122.1,AY095056,B1NLF3,B1NLF4,CG10084,CG10084-RA,Dmel_CG10084,EF601876,FBgn0002044,FBpp0080785,FBpp0080786,FBpp0303743,FBpp0303744,FBtr0081244,FBtr0081245,FBtr0331325,FBtr0331326,M9PDF2,NM_001273657,NM_001273657.1,NM_001273658,NM_001273658.1,NM_136132,NM_136132.5,NM_165304,NM_165304.2,NP_001260586,NP_001260586.1,NP_001260587,NP_0012…	7227.FBpp0303743	https://smart.embl.de/smart/DDvec.cgi?smart=1063:Pfam_PWI(7|77)+RRM(563|632)+Pfam_Nup35_RRM_2(925|977)+
tw	Protein O-mannosyl-transferase 2; Twisted (tw) encodes a protein that transfers a mannose to the Ser/Thr residues of dystroglycan, via forming an heterodimer with the product of rt. Its roles include myogenesis, muscle architecture and cell adhesion.	2.4.1.109,31024,7227.FBpp0070134,AAF45548.1,AB176551,AGB94948.1,AY095525,CAA20897.1,CG12311,DmPOMT2,Dmel_CG12311,EC 2.4.1.109,FBgn0086368,FBpp0070134,FBpp0307386,FBtr0070139,FBtr0335403,M9PG53,NM_001272173,NM_001272173.1,NM_130502,NM_130502.3,NP_001259102,NP_001259102.1,NP_569858,NP_569858.1,O77437,POMT2_DROME,Pomt2,Protein O-mannosyl-transferase 2,Protein twisted,Q9W5D4,Tw,Twisted, isoform B,UPI…	7227.FBpp0307386	https://smart.embl.de/smart/DDvec.cgi?smart=765:Pfam_PMT(34|290)+MIR(318|374)+MIR(384|440)+MIR(446|501)+Pfam_PMT_4TMC(518|621)+Pfam_PMT_4TMC(639|763)+
wcd	U3 small nucleolar RNA-associated protein 18 homolog; Component of a nucleolar small nuclear ribonucleoprotein particle (snoRNP) thought to participate in the processing and modification of pre-ribosomal RNA. Regulation of cell size by ribosome synthesis is an important parameter for stem cell maintenance and function; Belongs to the WD repeat UTP18 family.	36831,AAF58006.1,AY119590,CG7989,Dmel_CG7989,FBgn0262560,FBpp0086314,FBtr0087170,NM_137277,NM_137277.4,NP_611121,NP_611121.1,Protein wicked,Q9V7P1,U3 small nucleolar RNA-associated protein 18,UPI00000014B9,UTP18_DROME,WD repeat protein l(2)k07824,Wcd,Wicked,dme:Dmel_CG7989,l(2)k07824,wcd,wcd-PA	7227.FBpp0086314	https://smart.embl.de/smart/DDvec.cgi?smart=506:WD40(196|233)+WD40(323|361)+WD40(364|404)+WD40(457|499)+
